# Adaptive and maladaptive consequences of deregulation in a bacterial gene regulatory network

**DOI:** 10.1101/2023.01.30.526227

**Authors:** Rhea Vinchhi, Chetna Yelpure, Manasvi Balachandran, Nishad Matange

## Abstract

The archetypal PhoQP two-component system from Enterobacteria regulates crucial pathways like magnesium homeostasis in *Escherichia coli* and virulence factor expression in *Salmonella enterica*. Previously we had reported that a laboratory strain of *E. coli* rapidly accumulated loss-of-function mutations in the *mgrB* gene, a negative feedback regulator of PhoQP, when evolved in the presence of the antibiotic trimethoprim. Hyperactive PhoQP enhanced the expression of dihydrofolate reductase (*folA*), target of trimethoprim, resulting in antibiotic tolerance. Here we ask, firstly, how important are mutations in *mgrB* for trimethoprim resistance? Using laboratory evolution, we show that trimethoprim resistance evolves by different mutational trajectories under condition of high and low PhoQP activity. Mutations in *mgrB* are only fixed when PhoQP is active. Importantly, loss of functional MgrB, though itself only mildly beneficial, enhances the fixation probability of trimethoprim-resistant bacteria under selection and this can be explained by epistasis between *mgrB* and *folA* loci. As a result, the activation status of PhoQP directly impacts how fast resistance is acquired by evolving populations of *E. coli*. Secondly, we investigate why negative feedback may be needed in the PhoQP system. We show that under drug-free conditions MgrB is required to mitigate the fitness costs of pervasive gene dysregulation by hyperactive PhoQP. Using RNA-seq transcriptomics and genetic analyses, we demonstrate that PhoQP-hyperactivation perturbs the balance of RpoS and RpoD-regulated transcriptional programs, and spontaneous mutations in *rpoS* rectify this imbalance. We propose that deregulation can be adaptive or maladaptive depending on the environmental context and this explain the evolution of negative feedback in bacterial gene regulatory networks.
