## Supplementary file 1 for "Adaptive and maladaptive consequences of deregulation in a bacterial gene regulatory network"

### Sheet: Lineage A
Mutations in Lineage A
Locus	Description	A1	A2	A3
folA	Dihydrofolate reductase	Trp30Cys	TRrp30Gly	Asp27Glu
mgrB	PhoQ kinase inhibitor	IS5:: -46	IS5:: -46	IS5:: -46
rpoS	RNA polymerase, sigma S (sigma 38) factor	Ile128Asn	Ile128Asn	Ile128Asn
baeS	Sensor histidine kinase	Asn74Glu	Asn74Glu	Asn74Glu
dnaA	Chromosomal replication initiator protein	Asp269Gly	Asp269Gly	Asp269Gly
ecpC	Usher protein EcpC	Val786Met	Val786Met	Val786Met
uvrC	Excision nuclease subunit C	Tyr136Asp	-	-
23SrRNA	23SrRNA	1443 G→A	1443 G→A	1443 G→A

### Sheet: Lineage B
Mutations in Lineage B
Locus	Description	B1	B2	B3
folA	Dihydrofolate reductase	Trp30Arg	Trp30Arg	Trp30Arg
mgrB	PhoQ kinase inhibitor	IS5:: -46	IS5:: -46	IS5:: -46
rpoS	RNA polymerase, sigma S (sigma 38) factor	ΔA ::+89	E155* STOP	Ile198Ser
araD	L-ribulose-5-phosphate 4-epimerase	-63(+170bp)	-63(+170bp)	-63(+170bp)
tyrB	Tyrosine aminotransferase	+188 (T)8→7	-	+188 (T)8→7
23SrRNA	23SrRNA	1443 G→A	1443 G→A	1443 G→A
FieF	Cation‑efflux pump FieF	-	Gly277Gly	-
folD	Bifunctional methylenetetrahydrofolate dehydrogenase	Cys132Tyr(marginal prediction 71%)	-	-

### Sheet: Lineage C
Mutations in Lineage C
Locus	Description	C1	C2	C3
folA	Dihydrofolate reductase	-	-	-
mgrB	PhoQ kinase inhibitor	IS5:: -46	IS5:: -46	IS5:: -46
rpoS	RNA polymerase, sigma S (sigma 38) factor	Ile95Asn(76%), Ile128Asn(20%)	IS1::-3	Ile195Asn
araD	L-ribulose-5-phosphate 4-epimerase	-	-63(+170bp)	-63(+170bp)
tyrB	Tyrosine aminotransferase	+188 (T)8→7	+188 (T)8→7	+188 (T)8→7
23SrRNA	23SrRNA	1443 G→A	1443 G→A	1443 G→A
lolE	Lipoprotein release complex subuit	Asp72Val	Asp72Val	Asp72Val
queG	Epoxyqueuosine reductase	Glu328Gly	-	Glu328Gly
-	Hypothetical protein	Δ109bp	-	Δ109bp

### Sheet: Strains used for RNA seq
Locus	Description	TMPRA	TMPRB	TMPRC
folA	dihydrofolate reductase	C-35T	Trp30Arg	Trp30Arg
mgrB	PhoQ kinase inhibitor	ΔA::+98	IS5:: -46	IS5:: -46
rpoS	RNA polymerase, sigma S (sigma 38) factor	-	-	Ile128Asn
murE	UDP-N-acetylmuramoyl-L-alanyl-D-glutamate—2,6-diaminopimelate ligase	-	Asp16Glu	-
ecpC	fimbrial usher protein	-	Val786Met	Val786Met
folD	bifunctional methylenetetrahydrofolate dehydrogenase / methenyltetrahydrofolate cyclohydrolase	-	Asp284Asp	-
safA	two-component system connector	-	Leu63Ser	-
baeS	sensor histidine kinase	-	Asn74Asp	Asn74Asp
dnaA	chromosomal replication initiator protein	-	Asp269Gly	Asp269Gly
